# scPanel: A tool for automatic identification of sparse gene panels for generalizable patient classification using scRNA-seq datasets

**DOI:** 10.1101/2024.04.09.588647

**Authors:** Yi Xie, Jianfei Yang, John F Ouyang, Enrico Petretto

## Abstract

Single-cell RNA sequencing (scRNA-seq) technologies can generate transcriptomic profiles at a single-cell resolution in large patient cohorts, facilitating discovery of gene and cellular biomarkers for disease. Yet, when the number of biomarker genes is large the translation to clinical applications is challenging due to prohibitive sequencing costs. Here we introduce scPanel, a computational framework designed to bridge the gap between biomarker discovery and clinical application by identifying a minimal gene panel for patient classification from the cell population(s) most responsive to perturbations (e.g., diseases/drugs). scPanel incorporates a data-driven way to automatically determine the number of selected genes. Patient-level classification is achieved by aggregating the prediction probabilities of cells associated with a patient using the area under the curve score. Application of scPanel on scleroderma and COVID-19 datasets resulted in high patient classification accuracy using a small number (<20) of genes automatically selected from the entire transcriptome. We demonstrate 100% cross-dataset accuracy to predict COVID-19 disease state on an external dataset, illustrating the generalizability of the predicted genes. scPanel outperforms other state-of-the-art gene selection methods for patient classification and can be used to identify small sets of reliable biomarker candidates for clinical translation.
