## Supplementary Table 1 for "scPanel: A tool for automatic identification of sparse gene panels for generalizable patient classification using scRNA-seq datasets"

### Sheet: Table 1
Supplementary Table 1. Summary of datasets used as training and testing data
	Cell type selection			Biomarker identification			Prediction
	dataset	nCelltypes	nCells (nSamples)	dataset	Celltype	nCells (nSamples)	dataset	Celltype	nCells (nSamples)
dSSc	gur2022ssc	21	35417 (91)	gur2022ssc	Fibro_LGR5	5695 (56)	gur2022ssc	Fibro_LGR5	1730 (14)
Severe COVID	wilk2020covid	20	39196 (13)	wilk2020covid	CD14+ Monocytes	6132 (10)	wilk2020covid	CD14+ Monocytes	2018 (3)
							su2020covid	CD14+ Monocytes	5806 (9)
							lee2020cov_flu	CD14+ Monocytes	8448 (19)
dSSc: diffuse systemic sclerosis (scleroderma); COVID-19: coronavirus disease of 2019/Severe acute respiratory syndrome coronavirus 2 (SARS-CoV-2)
Dataset Reference: gur2022ssc [8], wilk2020covid [9], su2020covid [11], lee2020cov_flu [10]
