## Supplementary Table 2 for "scPanel: A tool for automatic identification of sparse gene panels for generalizable patient classification using scRNA-seq datasets"

### Sheet: Sheet1
Supplementary Table 2. Hyperparameters used in classification models
		severe COVID-19	dSSc
Model	Hyperparameters	Values	Values
LR	C	1	1
	dual	FALSE	FALSE
	fit_intercept	TRUE	TRUE
	intercept_scaling	1	1
	max_iter	600	600
	multi_class	auto	auto
	penalty	l2	l2
	random_state	42	42
	solver	saga	saga
	tol	0.0001	0.0001
	verbose	0	0
	warm_start	FALSE	FALSE
RF	bootstrap	TRUE	TRUE
	ccp_alpha	0	0
	criterion	gini	gini
	max_features	auto	auto
	min_impurity_decrease	0	0
	min_samples_leaf	1	1
	min_samples_split	2	2
	min_weight_fraction_leaf	0	0
	n_estimators	100	100
	oob_score	FALSE	FALSE
	random_state	42	42
	verbose	0	0
	warm_start	FALSE	FALSE
SVM	C	1	1
	break_ties	FALSE	FALSE
	cache_size	200	200
	coef0	0	0
	decision_function_shape	ovr	ovr
	degree	3	3
	gamma	scale	scale
	kernel	rbf	rbf
	max_iter	-1	-1
	probability	TRUE	TRUE
	random_state	42	42
	shrinking	TRUE	TRUE
	tol	0.001	0.001
	verbose	FALSE	FALSE
KNN	algorithm	auto	auto
	leaf_size	30	30
	metric	minkowski	minkowski
	n_neighbors	5	5
	p	2	2
	weights	uniform	uniform
GAT	BatchSize	256	256
	LR	0.001	0.001
	NumParts	10	10
	WeightDecay	0.0005	0.0005
	alpha	0.2	0.2
	device	cpu	cpu
	dropout	0.4	0.4
	fastmode	TRUE	TRUE
	nEpochs	1000	1000
	nFeatures	6	18
	nHeads	8	8
	nHiddenUnits	8	8
	n_nodes	2	2
	rs	670488	670488
	verbose	1	1
